# How did evolution halve genome size during an oceanic island colonization?

**DOI:** 10.1101/2025.06.14.659697

**Authors:** Vadim A. Pisarenco, Adrià Boada-Figueras, Marta Olivé-Muñiz, Paula Escuer, Nuria Macías-Hernández, Miquel A. Arnedo, Pablo Librado, Alejandro Sánchez-Gracia, Sara Guirao-Rico, Julio Rozas

**Author notes:** Equal contribution (Vadim A. Pisarenco, Adrià Boada-Figueras, Marta Olivé-Muñiz). corresponding authors Julio Rozas, Sara Guirao-Rico.

## Abstract

Red devil spiders of the genus *Dysdera* colonised the Canary Islands and underwent an extraordinary diversification. Notably, their genomes are nearly half the size of their mainland counterparts (∼1.7 *vs.* ∼3.3 Gb). This offers a unique model to solve long-standing debates regarding the roles of adaptive and non-adaptive forces on shaping genome size genome size evolution. To address these, we conducted comprehensive genomic analyses based on three high-quality chromosome-level assemblies, including two newly generated ones. We find that insular species experienced a reduction in genome size, affecting all genomic elements, including intronic and intergenic regions, with transposable element (TE) loss accounting for most of this contraction. Additionally, autosomes experienced a disproportionate reduction compared to the X chromosome. Paradoxically, island species exhibit higher levels of nucleotide diversity and recombination, lower TE activity in recent times, and evidence of intensified natural selection, collectively pointing to larger long-term effective population sizes in species from the Canary Islands. Overall, our findings align with the non-adaptive mutational hazard hypothesis, supporting purifying selection against slightly deleterious DNA and TE insertions as the primary mechanism driving genome size reduction.
