## Supplementary material for "How did evolution halve genome size during an oceanic island colonization?": Supp. Tables S10-S18

### Sheet: Table S10-CDS_length
Supplementary Table 10. Comparison of the CDS length between species
		Dysdera catalonica			Dysdera tilosensis			Reduction (d)
	Number of CDS	Total length (a)	Mean (b)	Median (c)	Total length	Mean	Median
Whole genome	7547	3173249	420.465	334	3055279	404.834	326	0.0386119
Total in Chromosomes	7008	2962791	422.773	338	2848809	406.508	329	0.0400104
X chromosome	1559	703717	451.39	361	702205	450.42	364	0.00215322
Autosomes	5449	2259074	414.585	333	2146604	393.945	319	0.0523944
Analysis performed based on the 1:1 orthogroups (7,547 cases), which reduced to 7,008 after excluding data from small scaffolds.
(a), Total length of the CDS in bp; (b), Mean length of the CDS; (c), Median length of the CDS; (d) Redcution fraction in D. tilosensis relative to the mean estimates.

### Sheet: Table S11-Intron_length
Supplementary Table S11. Distribution of intron lengths between species
Total Data	Dysdera catalonica					Dysdera tilosensis					Reduction (e)		Statistical significance (f)
	Number of genes (a)	Number of Introns	Total bp (b)	Mean (c)	Median (d)	Number of genes	Number of Introns	Total bp	Mean	Median
Total	5886	42259	283970187	6719.76	3127	5924	42914	201931378	4705.49	2403	0.299753		1.39429e-240
X chromosome	1358	10022	105390018	10515.9	5728	1343	10270	73156435	7123.31	4014	0.322613		5.64027e-78
Autosomes	4497	32151	178020967	5537.03	2745	4553	32496	127945187	3937.26	2138	0.288922		4.43491e-192
Small introns < 300 bp (g)	Dysdera catalonica					Dysdera tilosensis					Reduction		Statistical significance
	Number of genes	Number of Introns	Total bp	Mean	Median	Number of genes	Number of Introns	Total bp	Mean	Median
Total	2644	5568	745377	133.87	112	3028	6730	886972	131.79	111	0.0155375		0.00175516
X chromosome	572	1168	159729	136.75	117	611	1320	180709	136.9	116	-0.00109689		0.976912	ns
Autosomes	2064	4388	584186	133.13	112	2405	5393	704010	130.54	110	0.0194547		0.000525028
Analysis performed based on the 1:1 orthogroups (7,547 cases), excluding data from small scaffolds and single exon genes (5,886 cases in D. catalonica, 5.924 in D. tilosensis).
(a), Number of genes (number of orthogroups); (b), Total length (bp) of the intronic regions; (c), Mean length of the intronic regions; (d), Median length of the intronic regions; (e), Reduction fraction in D. tilosensis relative to the mean values;
(f), Mann-Whitney U test, unpaired data (ns, not significant); (g), Analysis using only small introns (< 300 bp) of D. catalonica.

### Sheet: Table S12-Intergenic_length
Supplementary Table 12. Distribution of intergenic length between species
Total		Dysdera catalonica			Dysdera tilosensis			Reduction (e)		Significance (f)
	Number of genes (a)	Total bp (b)	Mean (c)	Median (d)	Total bp	Mean	Median
Total	6451	2088123283	323690	102169	1012231606	156911	49631	0.515243		1.97332e-271
X chromosome	1406	456002695	324326	155552	271550218	193137	76673.5	0.404499		5.28286e-47
Autosomes	5045	1632120588	323513	85855	740681388	146815	44828	0.546185		1.0783e-226
< 1 Mb (g)		D. catalonica			D. tilosensis			Reduction		Significance
	Number of genes	Total bp	Mean	Median	Total bp	Mean	Median
Total	5958	1019788049	171163	85252	777296220	130463	45897	0.237786		4.15671e-180
X chromosome	1305	295028688	226076	136976	236187412	180987	73646	0.199443		1.76049e-30
Autosomes	4653	724759361	155762	70416	541108808	116292	39990	0.253395		5.15823e-152
>= 1 Mb (h)		D. catalonica			D. tilosensis			Reduction		Significance
	Number of genes	Total bp	Mean	Median	Total bp	Mean	Median
Total	493	1068335234	2.16701e+06	1644029	234935386	476542	257841	0.780092		1.18616e-81
X chromosome	101	160974007	1.5938e+06	1358210	35362806	350127	160326	0.78032		9.27705e-18
Autosomes	392	907361227	2.3147e+06	1787366	199572580	509114	326464	0.780052		1.42047e-65
The analysis was performed based on the 1:1 Orthogroups (7,547 cases), excluding information from small scaffolds and considering only syntenic gene pairs (6,451 cases).
(a), Number of genes (number of orthogroups); (b), Total length of the intergenic regions (in bp); (c), Mean length of the intergenic regions (in bp); (d), Median length of the intergenic regions (in bp); (e), Reduction fraction in D. tilosensis relative to the mean values;
(f), Wilcoxon test, paired data; (g), The analysis performed using only data from small intergenic regions (< 1 Mb) of D. catalonica; (h) The analysis was performed using only data from large intergenic regions (>= 1 Mb) of D. catalonica.

### Sheet: Table S13-Small_Indels_Introns
Supplementary Table S13. Deletion bias in D. tilosensis introns (polarized data)
	Data		D. tilosensis (deletions)				D. tilosensis (insertions)					Deletion Bias (j)
	Number of genes (a)	Number of Introns	Events (b)	Total length (c)	Mean (d)	Median (e)	Events (f)	Total length (g)	Mean (h)	Median (i)			Events	Total length	Mean
Whole genome	834	3466	17339	418661	24.1456	5	5393	179464	33.2772	7		Total	3.21509	2.33284	0.72559
X chromosome	102	511	4468	134487	30.1	7	1119	32834	29.3423	6		X chromosome	3.99285	4.09597	1.02583
Autosomes	670	2696	11341	241279	21.2749	4	3791	132359	34.914	7		Autosomes	2.99156	1.82291	0.609352
Analysis based on introns from the 1:1:1 Orthogroups between D. catalonica, D. tilosensis and D. silvatica (4,981 cases), and using low-coverage data of D. scabricula to polarize changes.
(a), Total number of analyzed orthogroups (i.e. genes) after excluding genes without introns, and unmapped regions of D. scabricula; (b), Total number of deletion events; (c), Total length of the intronic regions (in bp); (d), Mean length of the deletion event;
(e), Median length of the deletion event; (f), Total number of insertion events; (g), Total length of the intronic regions (in bp); (h), Mean length of the insertion event; (i), Median length of the insertion event; (j), Ratio between deletions and insertions.
																																	#DIV/0!
																																	#DIV/0!
																																	#DIV/0!
																																	#DIV/0!
																																	#DIV/0!
																																	#DIV/0!
																																	#DIV/0!
																																	#DIV/0!
																																	#DIV/0!

### Sheet: Table S14-Large_Deletions
Supplementary Table 14. Deletion bias across the whole genome (unpolarized data)
A) Large deletions. Unaligned regions between D. catalonica and D. tilosensis
			Deletions (b)				Insertions (c)					Deletion bias (i)				Total deleted (j)
Query genome (a)	Target genome	Genomic subset	Events (d)	Total length (e)	Mean (f)	Median (g)	Events (h)	Total length	Mean	Median		Events	Total length	Mean		Net deleted (k)	Total deleted (l)	Fraction
D. tilosensis	D. catalonica	Total	202206	2547553630	12598.8	4772	273398	1022192252	3738.84	2093		0.739603	2.49225	3.36971		1525361378
D. tilosensis	D. catalonica	X chromosome	62566	508039089	8120.05	3552	80724	265804679	3292.76	1594		0.775061	1.91132	2.46603		242234410
D. tilosensis	D. catalonica	Autosomes	139640	2039514541	14605.5	5457	192674	756387573	3925.74	2300		0.724748	2.69639	3.72045		1283126968
D. catalonica	D. tilosensis	Total	373865	2319564883	6204.28	3452	235204	1085846796	4616.62	2646		1.58954	2.13618	1.3439		1233718087
D. catalonica	D. tilosensis	X chromosome	89603	475740256	5309.42	2897	71530	284061262	3971.22	2055		1.25266	1.67478	1.33698		191678994
D. catalonica	D. tilosensis	Autosomes	284262	1843824627	6486.36	3634	163674	801785534	4898.67	2917		1.73676	2.29965	1.3241		1042039093
Average (m)	Average (m)	Total	288036	2.43356e+09	8448.82	4112	254301	1054019524	4144.77	2369.5		1.13266	2.30884	2.03843		1.37954e+09	1450212373	0.951267
Average	Average	X chromosome	76084.5	4.9189e+08	6465.04	3224.5	76127	2.74933e+08	3611.5	1824.5		0.999442	1.78913	1.79013		216956702	228136824	0.950994
Average	Average	Autosomes	211951	1941669584	9160.94	4545.5	178174	7.79087e+08	4372.62	2608.5		1.18957	2.49224	2.09507		1.16258e+09	1222075549	0.951318
Analysis based on contiguous unaligned local regions using minimap2 (see supplementary methods).
Analysis of deletions and insertions in the lineage leading to D. tilosensis.
B) Small indels within aligned regions between D. catalonica and D. tilosensis
			Deletions (n)				Insertions (o)					Deletion bias (i)
Query genome (a)	Target genome	Genomic subset	Events (d)	Total length (e)	Mean (f)	Median (g)	Events (h)	Total length	Mean	Median		Events	Total length	Mean
D. tilosensis	D. catalonica	Total	4094538	63687140	15.5542	2	2820747	18123426	6.42504	2		1.45158	3.51408	2.42087
D. tilosensis	D. catalonica	X chromosome	1240286	28082583	22.642	2	929892	7146723	7.68554	2		1.3338	3.92943	2.94605
D. tilosensis	D. catalonica	Autosomes	2854252	35604557	12.4742	2	1890855	10976703	5.80515	2		1.5095	3.24365	2.14882
D. catalonica	D. tilosensis	Total	4479631	62002381	13.841	2	3116309	19114290	6.13363	2		1.43748	3.24377	2.25657
D. catalonica	D. tilosensis	X chromosome	1134087	24427980	21.5398	2	861643	6401574	7.4295	2		1.31619	3.81593	2.89922
D. catalonica	D. tilosensis	Autosomes	3345544	37574401	11.2312	2	2254666	12712716	5.6384	2		1.48383	2.95565	1.99191
Average (m)	Average (m)	Total	4.28708e+06	6.28448e+07	14.6591	2	2968528	18618858	6.27208	2		1.44418	3.37533	2.3372
Average	Average	X chromosome	1.18719e+06	2.62553e+07	22.1155	2	895768	6.77415e+06	7.5624	2		1.32533	3.87581	2.92441
Average	Average	Autosomes	3099898	36589479	11.8034	2	2.07276e+06	1.18447e+07	5.71446	2		1.49554	3.0891	2.06554
Analysis based on the local aligned regions using minimap2 (see supplementary methods).
Analysis of deletions and insertions in the lineage leading to D. tilosensis.
(a), Mapping the query genome across the target genome using minimap2. Information from small scaffolds is excluded;
(b), Unaligned regions in the target genome (query: D. tilosensis; target: D. catalonica) are considered as deletions;
(b), Unaligned regions in the query genome (query: D. catalonica; target: D. tilosensis) are considered as deletions;
(c), Unaligned regions in the target genome (query: D. catalonica; target: D. tilosensis) are considered as insertions;
(c), Unaligned regions in the query genome (query: D. tilosensis; target: D. catalonica) are considered as insertions;
(d), Total number of deletion events; (e), Total length of the deletion events (in bp); (f), Mean length of the deletion event; (g), Median length of the deletion event; (h), Total number of insertion events; (i), Ratio between deletions and insertions.
(f), Mean length of gaps or unaligned regions; (g), Median length of gaps or unaligned regions; (h), Ratio between deletions and insertions;
(j), Total bp deleted; (k), Net bp deleted from this analysis; (l), Total bp deleted from Supplementary Table 5; (m), The average of the two analysis;
(n), Gaps in the query genome (query: D. tilosensis; target: D. catalonica) are considered as deletions;
(n), Gaps in the target genome (query: D. catalonica; target: D. tilosensis) are considered as deletions;
(o), Gaps in the target genome (query: D. tilosensis, target: D. catalonica) are considered as insertions;
(o), Gaps in the query genome (query: D. catalonica; target: D. tilosensis) are considered as insertions.

### Sheet: Table S15-G+C and ENC
Supplementary Table 15. GC content and ENC' values
G+C values								ENC' values
	Dysdera catalonica			Dysdera tilosensis					Dysdera catalonica			Dysdera tilosensis
	Number of OG (a)	Mean (b)	Median (c)	Number of OG	Mean	Median			Number of OG	Mean	Median	Number of OG	Mean	Median
Total (a)	7547	42.0687	41.8824	7547	41.8132	41.5919		Total (a)	7547	58.6109	59.8198	7547	58.7358	59.8722
X chromosome	1579	40.1484	39.6433	1690	40.0053	39.4028		X chromosome	1579	58.3261	59.0867	1690	58.4334	59.1636
Autosome	5517	42.6406	42.3242	5829	42.3374	41.9968		Autosome	5517	58.5711	59.9973	5829	58.8304	60.0546
G+C values in SBS genes								ENC' values in SBS genes
	D. catalonica			D. tilosensis					D. catalonica			D. tilosensis
	Number of OG	Mean	Median	Number of OG	Mean	Median			Number of OG	Mean	Median	Number of OG	Mean	Median
Total (d)	5761	41.9353	41.8039	5761	41.6922	41.5385		Total (d)	5761	58.7645	59.8808	5761	58.8641	59.9422
X chromosome	1180	39.687	39.1163	1251	39.5045	38.8521		X chromosome	1180	58.4159	58.9866	1251	58.4958	59.097
Autosome	4227	42.584	42.2807	4494	42.3036	41.9776		Autosome	4227	58.7871	60.0674	4494	58.9703	60.1215
Analysis based on the 1:1 Orthogroups (7,547 othogroups), excluding information from small scaffolds.
(a), Total number of OG (orthogroups); that is, the number of analyzed genes; (b), Mean value; (c), Median value; (d), Analysis using only fully supported (SBS) genes (a subset of 7,547 genes).

### Sheet: Table S16-RELAX
Supplementary Table 16. RELAX results
Raw RELAX results
Insular models	Total (n = 4,689) (a)					X chromosome (n = 942)					Autosomes (n = 3,747)
	Number of genes (b)	Neutral (c)	Intensified (d)	Relaxed (e)	Ratio (f)	Number of genes	Neutral	Intensified	Relaxed	Ratio	Number of genes	Neutral	Intensified	Relaxed	Ratio
Model_1 (g)	704	0	416	288	1.44444	146	0	95	51	1.86275	558	0	321	237	1.35443
Model_2 (h)	881	3	562	316	1.77848	173	0	113	60	1.88333	708	3	449	256	1.75391
Model_3 (i)	631	0	405	226	1.79204	123	0	75	48	1.5625	508	0	330	178	1.85393
Model_4 (j)	998	2	649	347	1.87032	251	0	188	63	2.98413	747	2	461	284	1.62324
Model_5 (k)	942	0	695	247	2.81377	154	0	102	52	1.96154	788	0	593	195	3.04103
Total	4156	5	2727	1424	1.91503	847	0	573	274	2.09124	3309	5	2154	1150	1.87304
Continental model
Model_6 (l)	533	1	268	264	1.01515	95	0	54	41	1.31707	438	1	214	223	0.959641
Total	4689	6	2995	1688	1.77429	942	0	1200	589	2.03735	3747	0	4522	2523	1.79231
FDR significant RELAX results
Insular models	Total (n = 2,130) (n)					X chromosome (n = 414)					Autosomes (n = 1,716)
	Number of genes	Neutral	Intensified	Relaxed	Ratio	Number of genes	Neutral	Intensified	Relaxed	Ratio	Number of genes	Neutral	Intensified	Relaxed	Ratio
Model_1	358	0	260	98	2.65306	70	0	58	12	4.83333	288	0	202	86	2.34884
Model_2	479	0	369	110	3.35455	94	0	73	21	3.47619	385	0	296	89	3.32584
Model_3	237	0	201	36	5.58333	44	0	38	6	6.33333	193	0	163	30	5.43333
Model_4	502	0	425	77	5.51948	144	0	136	8	17	358	0	289	69	4.18841
Model_5	465	0	431	34	12.6765	52	0	42	10	4.2	413	0	389	24	16.2083
Total	2041	0	1686	355	4.7493	404	0	347	57	6.08772	1637	0	1339	298	4.49329
Continental model
Model_6	89	0	46	43	1.06977	10	0	6	4	1.5	79	0	40	39	1.02564
Total	2130	0	1732	398	4.35176	414	0	353	61	5.78689	1716	0	1379	337	4.09199
Analysis based on the 1:1:1 orthogroups between D. catalonica, D. tilosensis and D. silvatica (4,981 cases), and using data from D. scabricula to polarize the changes. Data from small scaffolds and unmmaped regions of D. scabricula are excluded.
We also excluded from the analysis orthogroups containing genes located on the X chromosome in one species and on autosomes in the other.
The best-fit model was assessed by the corrected Akaike Information Criterion (AICc) values, and selecting the model with the lowest value. (a), Total number of genes (orthogroups) analyzed; (b), Number of best-fit genes in each tested model;
(c, d, e) Number of best-fit genes under different selective scenarios comparing test branches (red lineages) vs. reference branches (black lineages): (c), Number of best-fit genes under neutrality (selection intensity parameter k = 1); (d), Number of best-fit genes under intensified selection (k > 1); (e), Number of best-fit genes under relaxed selection (k > 1);
(f), Ratio of the number of genes under intensified vs relaxed selection; (g), Model 1. Selective changes occurred during and after the colonization event; (h), Model 2. Selective changes occurred after the colonization event;
(i), Model 3. Selective changes at the early steps of the colonization event; (j), Model 4. Selective changes occurred in the D. silvatica lineage; (k), Model 5. Selective changes occurred in the D. tilosensis lineage; (l), Model 6. Selective changes occurred in the D. catalonica lineage; (n), Total number of genes after the false discovery rate (FDR) correction.
Insular models												Continental model
Test branches are highlighted in red, Reference branches in black. Trees are unrooted.

### Sheet: Table S17-Codeml_PAML
Supplementary Table 17. Codeml results
	Total (n = 4,285) (a)					X chromosome (n = 823)					Autosomes (n = 3,462)
Statistic	Number of genes	D. catalonica	D. silvatica	D. tilosensis	Inner branch A	Number of genes	D. catalonica	D. silvatica	D. tilosensis	Inner branch A	Number of genes	D. catalonica	D. silvatica	D. tilosensis	Inner branch A
dN	4285	0.0090989	0.0211648	0.0177148	0.0191776	823	0.00712115	0.0267783	0.0107093	0.0163253	3462	0.00956905	0.0198303	0.0193802	0.0198556
dS	4285	0.0533679	0.0434826	0.0527892	0.0926589	823	0.0421844	0.0509743	0.0323921	0.0620217	3462	0.0560265	0.0417016	0.0576381	0.0999421
ω	4285	0.382706	0.54694	0.381914	0.255512	823	0.65976	0.617548	0.432285	0.256535	3462	0.316844	0.530155	0.36994	0.255269
Analysis based on the 1:1:1 orthogroups between D. catalonica, D. tilosensis and D. silvatica (4,981 cases), and using data from D. scabricula to polarize the changes. Data from small scaffolds, with unmmaped regions of D. scabricula, and cases with ω > 100 are excluded.
We also excluded from the analysis orthogroups containing genes located on the X chromosome in one species and on autosomes in the other.
	Branches labels: (C), D. catalonica; (S), D. silvatica; (T), D. tilosensis; (A), Internal branch. Trees are unrooted.

### Sheet: Table S18-Recombination and Pi
Supplementary Table 18. Recombination and nucleotide diversity
A) Summary of the nucleotide diversity (π) and recombination parameters (ρ)
D. catalonica (female)											Increased ratio (c)			ρ / π ratios (d)			X / autosome ratio (e)
Feature	Dcat-ChrX	Dcat-Chr1		Dcat-Chr2		Dcat-Chr3	Dcat-Chr4	X chromosome	Autosomes		X chromosome	Autosomes		X chromosome	Autosomes		π(X) / π(A)	ρ(X) / ρ(A)
Chromosome length (bp)	662930524	827927493		604492468		431906129	421735357
ρ	0.00765485	0.0583018		0.0543922		0.0491532	0.0512831	0.00765485	0.0532826									0.143665
π	0.00160732	0.00409469		0.00383964		0.00382762	0.00371419	0.00160732	0.00386903					4.76251	13.7716		0.415431
D. tilosensis (male)
Feature	Dtil-ChrX	Dtil-Chr1	Dtil-Chr4	Dtil-Chr5	Dtil-Chr6	Dtil-Chr3	Dtil-Chr2
Chromosome length	434793700	210826211	158554970	152324531	125744329	205634564	210901293
ρ	- (a)	0.168654	0.145448	0.106365	0.200107	0.130534	0.0860661	- (a)	0.139529			2.61866
π	0.00892 (b)	0.0165859	0.0157058	0.015664	0.0161067	0.0164283	0.0156152	0.00892	0.0160176		5.54963	4.13996			8.71095		0.556886
D. silvatica (female)
Feature	Dsil-ChrX	Dsil-Chr1	Dsil-Chr4	Dsil-Chr5	Dsil-Chr6	Dsil-Chr3	Dsil-Chr2
Chromosome length	317950935	177171321	129237514	125974146	80954097	174235172	176727214
ρ	0.0247012	0.289476	0.270378	0.241416	0.258045	0.289515	0.289398	0.0247012	0.273038		3.22687	5.12434						0.0904681
π	0.00889589	0.0166367	0.016502	0.0166455	0.0169407	0.0171118	0.016409	0.00889589	0.0167076		5.53463	4.31829		2.7767	16.3421		0.532445
Nucleotide diversity (π) and recombination (ρ) parameters estimated with VCFtools (Danecek et al. 2011) and iSMC (Barroso et al. 2019), respectively. Results from illumina read data mapped upon the assembled genomes. Results from illumina read data mapped upon the assembled genomes.
(a), Not available for the X chromosome since the individual used was a male. (b), The π value estimated for X chromosome obtained from population data (Olivé-Muñiz; unpublished data);
(c), Increased ratios of nucleotide diversity (π) and recombination (ρ) relative to D. catalonica;
(d), Ratios of recombination (ρ) over nucleotide diversity (π) within a species;
(e), Ratio of the X chromosome over autosomes within a species.
B) Correlation between nucleotide diversity and recombination parameters in 1Mb windows of D. catalonica, D. tilosensis and D. silvatica
	Dysdera catalonica			Dysdera tilosensis			Dysdera silvatica
	Total	Autosomes	X chromosome	Total	Autosomes	X chromosome (c)	Total	Autosomes	X chromosome
#points	2950	2287	663	1066	1066	NA	1185	867	318
Mb (a)	2950	2287	663	1066	1066	NA	1185	867	318
τ (b)	0.79	0.73	0.7	0.19	0.19	NA	0.75	0.6	0.61
p-value	0	0	6.93e-160	3.73e-21	3.73e-21	NA	0	4.7e-153	8.07e-59
Analysis based on information from large (chromosome) scaffolds.
(a), Total number of analyzed Mb. Each point is a window of 1Mb in D. catalonica (reference genome); (b), Kendall Tau (τ) Correlation coefficient;
(c), There is no data for the chromosome X of D. tilosensis (the individual used was a male X0).
C) Correlation between nucleotide diversity and recombination parameters in syntenic intergenic regions
	Dysdera catalonica			Dysdera tilosensis
	Total	Autosomes	X chromosome	Total	Autosomes	X chromosome (b)
#points	6261	4921	1340	6261	4921	NA
τ (a)	0.7	0.75	0.58	0.56	0.36	NA
p-value	0	0	3.01e-225	0	0	NA
Analysis based on the 1:1 Orthogroups (7,547 cases), excluding information from small scaffolds and considering only syntenic gene pairs (6,261 cases).
a), Kendall Tau (τ) correlation coefficient;
(b), There is no data for the chromosome X of D. tilosensis (the individual used was a male X0).
